# Cellular heterogeneity and dynamics of the human uterus in healthy premenopausal women

**DOI:** 10.1101/2024.03.07.583985

**Authors:** Nicole D Ulrich, Alex Vargo, Qianyi Ma, Yu-chi Shen, D. Ford Hannum, Stephen J. Gurczynski, Bethany B. Moore, Samantha Schon, Richard Lieberman, Ariella Shikanov, Erica E. Marsh, Asgerally Fazleabas, Jun Z Li, Saher Sue Hammoud

## Abstract

The human uterus is a complex and dynamic organ whose lining grows, remodels, and regenerates in every menstrual cycle or upon tissue damage. Here we applied single-cell RNA sequencing to profile more the 50,000 uterine cells from both the endometrium and myometrium of 5 healthy premenopausal individuals, and jointly analyzed the data with a previously published dataset from 15 subjects. The resulting normal uterus cell atlas contains more than 167K cells representing the lymphatic endothelium, blood endothelium, stromal, ciliated epithelium, unciliated epithelium, and immune cell populations. Focused analyses within each major cell type and comparisons with subtype labels from prior studies allowed us to document supporting evidence, resolve naming conflicts, and to propose a consensus annotation system of 39 subtypes. We release their gene expression centroids, differentially expressed genes, and mRNA patterns of literature-based markers as a shared community resource. We find many subtypes show dynamic changes over different phases of the cycle and identify multiple potential progenitor cells: compartment-wide progenitors for each major cell type, transitional cells that are upstream of other subtypes, and potential cross-lineage multipotent stromal progenitors that may be capable of replenishing the epithelial, stromal, and endothelial compartments. When compared to the healthy premenopausal samples, a postpartum and a postmenopausal uterus sample revealed substantially altered tissue composition, involving the rise or fall of stromal, endothelial, and immune cells. The cell taxonomy and molecular markers we report here are expected to inform studies of both basic biology of uterine function and its disorders.

**SIGNIFICANCE:** We present single-cell RNA sequencing data from seven individuals (five healthy pre-menopausal women, one post-menopausal woman, and one postpartum) and perform an integrated analysis of this data alongside 15 previously published scRNA-seq datasets. We identified 39 distinct cell subtypes across four major cell types in the uterus. By using RNA velocity analysis and centroid-centroid comparisons we identify multiple computationally predicted progenitor populations for each of the major cell compartments, as well as potential cross-compartment, multi-potent progenitors. While the function and interactions of these cell populations remain to be validated through future experiments, the markers and their "dual characteristics" that we describe will serve as a rich resource to the scientific community. Importantly, we address a significant challenge in the field: reconciling multiple uterine cell taxonomies being proposed. To achieve this, we focused on integrating historical and contemporary knowledge across multiple studies. By providing detailed evidence used for cell classification we lay the groundwork for establishing a stable, consensus cell atlas of the human uterus.
