## Supplemental Table 1 for "Cellular heterogeneity and dynamics of the human uterus in healthy premenopausal women"

### Sheet: Table 1A
Table 1A
	Donor status	Premenopausal									Postpartum	Postmenopausal
	Donor #	D1		D2		D3		D4		D5	D7	D6
	Source	IIAM		IIAM		RSRSR		IIAM		IIAM	IIAM	RSRSR
	Age (Yr)	28		31		32		31		28	27	52
	BMI	20.2		31.6		39.2		24.2		26.4	28.9	29.7
	Race	African American		Caucasian		Caucasian		African American/Black		Asian	African American/Black	Caucasian
	Cycle phase	Mid luteal		Early proliferative		CD27 - on hormonal IUD		Proliferative		Proliferative	Postpartum	n/a - Vaginal estrace
	Sample ID	Myo1	Endo1	Myo2	Endo2	Myo3	Endo3	Myo4	Endo4	Myo5	Whole uterus	Myo6
	Cell number after QC	7870	3540	6935	6975	7909	2945	8161	4847	1810	5161	5085
	Average # genes/cell	2585	3522	2700	2931	2112	2314	2949	3357	2569	2171	2330
		D = Donor; CD = cycle day; IUD = intrauterine device; IIAM = International Institute for the Advancement of Medicine; RSRSR = Reproductive Subject Registry and Sample Repository
	Overall cell # for D1-D5:	50992

### Sheet: Table 1B
Table 1B
			Five major cell types
	Donor	Sample	Lym Endo	B. Endo	Stromal	Epi.	Immune	Total	Cycle	Aggreagte
	D2	Endo2	80	166	2161	1109	3382	6898	Prolif-early	prolif
	D4	Endo4	36	327	1762	2159	436	4720	prolif	prolif
	D1	Endo1	7	87	1114	1881	355	3444	Mid	mid
	D3	Endo3	6	52	301	327	2138	2824	Late	late
	D2	Myo2	146	4066	2219	8	470	6909	Prolif-early	prolif
	D5	Myo5	52	715	585	0	411	1763	prolif	prolif
	D4	Myo4	33	415	6725	444	366	7983	prolif	prolif
	D1	Myo1	129	2288	4375	568	366	7726	Mid	mid
	D3	Myo3	2	339	7046	71	375	7833	Late	late
