## Supplemental Table 4 for "Cellular heterogeneity and dynamics of the human uterus in healthy premenopausal women"

### Sheet: 4A Cycle -Major type counts
Table 4A
Sample ID	Compartment	Study	Donor	Cycle	Aggregated cycle		1	2	3	4	5	total
Endo_D2	Endometrium	This study	D2	Prolif-early	prolif		80	166	2161	1109	3382	6898
Endo_A13	Endometrium	Garcia-Alonso et al.	A13	prolif	prolif		16	449	10542	1092	472	12571
Endo_E3	Endometrium	Garcia-Alonso et al.	E3	prolif	prolif		1	135	1628	1693	578	4035
Endo_63	Endometrium	Wang et al.	63	prolif	prolif		4	39	539	940	1102	2624
Endo_19	Endometrium	Wang et al.	19	prolif	prolif		0	0	245	1400	120	1765
Endo_D4	Endometrium	This study	D4	prolif	prolif		36	327	1762	2159	436	4720
Endo_A30	Endometrium	Garcia-Alonso et al.	A30	early	early		11	2975	13651	1401	134	18172
Endo_60	Endometrium	Wang et al.	69	early	early		0	125	1528	743	390	2786
Endo_58	Endometrium	Wang et al.	58	early	early		0	438	2977	150	662	4227
Endo_14	Endometrium	Wang et al.	14	early	early		5	78	1186	714	286	2269
Endo_41	Endometrium	Wang et al.	41	Early-mid	early-mid		0	0	164	1362	436	1962
Endo_39	Endometrium	Wang et al.	39	Early-mid	early-mid		10	117	4737	1467	623	6954
Endo_29	Endometrium	Wang et al.	29	Early-mid	early-mid		1	280	3374	4514	190	8359
Endo_20	Endometrium	Wang et al.	20	Mid	mid		0	114	4181	1730	134	6159
Endo_E2	Endometrium	Garcia-Alonso et al.	E2	Mid	mid		0	36	2244	186	81	2547
Endo_D1	Endometrium	This study	D1	Mid	mid		7	87	1114	1881	355	3444
Endo_E1	Endometrium	Garcia-Alonso et al.	E1	Mid-late	late		1	140	6637	351	584	7713
Endo_57	Endometrium	Wang et al.	57	Late	late		3	318	1598	806	490	3215
Endo_D3	Endometrium	This study	D3	Late	late		6	52	301	327	2138	2824
Myo_D2	Myometrium	This study	D2	Prolif-early	prolif		146	4066	2219	8	470	6909
Myo_A13	Myometrium	This study	A13	prolif	prolif		5	2420	4356	4	75	6860
Myo_D5	Myometrium	Garcia-Alonso et al.	D5	prolif	prolif		52	715	585	0	411	1763
Myo_D4	Myometrium	This study	D4	prolif	prolif		33	415	6725	444	366	7983
Myo_D1	Myometrium	This study	D1	Mid	mid		129	2288	4375	568	366	7726
Myo_D3	Myometrium	This study	D3	Late	late		2	339	7046	71	375	7833

### Sheet: 4B Subtype proportions
Table 4B
	prolif	prolif	prolif	prolif	prolif	prolif	early	early	early	early	early-mid	early-mid	early-mid	mid	mid	mid	late	late	late
	Endo_D2	Endo_A13	Endo_E3	Endo_19	Endo_64	Endo_D4	Endo_A30	Endo_60	Endo_58	Endo_14	Endo_41	Endo_39	Endo_29	Endo_20	Endo_E2	Endo_D1	Endo_E1	Endo_57	Endo_D3
2_1	4.81928	3.78619	6.66667	5.12821	0	17.4312	10.1849	4.8	13.6986	8.97436	0	6.83761	7.85714	8.77193	11.1111	1.14943	5	5.66038	0
2_2	0	15.5902	21.4815	15.3846	0	15.5963	17.9832	4	10.5023	5.12821	0	16.2393	9.64286	15.7895	19.4444	0	11.4286	6.60377	0
2_3	4.81928	27.3942	22.2222	23.0769	0	8.56269	11.8992	23.2	19.6347	25.641	0	23.9316	21.4286	25.4386	38.8889	0	27.8571	14.1509	1.92308
2_4	0	0.445434	17.037	15.3846	0	14.3731	18.6891	12.8	10.0457	17.9487	0	11.1111	16.4286	28.0702	5.55556	0	20.7143	13.2075	11.5385
2_5	3.01205	13.5857	15.5556	12.8205	0	18.0428	20.0672	22.4	17.1233	17.9487	0	22.2222	18.2143	13.1579	16.6667	1.14943	12.8571	11.9497	7.69231
2_6	0	0	4.44444	15.3846	0	0.611621	12.5714	9.6	9.81735	15.3846	0	6.83761	15.7143	4.38596	0	0	10.7143	35.2201	19.2308
2_7	27.7108	14.4766	3.7037	7.69231	0	11.6208	2.21849	8.8	5.93607	0	0	0.854701	2.5	0	2.77778	50.5747	2.85714	2.20126	3.84615
2_8	59.6386	24.7216	8.88889	5.12821	0	13.7615	6.38655	14.4	13.242	8.97436	0	11.9658	8.21429	4.38596	5.55556	47.1264	8.57143	11.0063	55.7692
	Endo_D2	Endo_A13	Endo_E3	Endo_19	Endo_64	Endo_D4	Endo_A30	Endo_60	Endo_58	Endo_14	Endo_41	Endo_39	Endo_29	Endo_20	Endo_E2	Endo_D1	Endo_E1	Endo_57	Endo_D3
3_1	0.925497	1.2047	0.921376	5.56586	4.4898	13.2236	3.25983	1.96335	1.91468	2.52951	2.43902	0.759975	3.40842	1.86558	1.38146	0.5386	0.91909	0.813517	0.664452
3_2	0.647848	0.977044	3.62408	1.66976	1.63265	8.11578	11.6255	0.78534	6.21431	0.758853	1.82927	1.03441	1.27445	2.51136	0.623886	0.179533	2.59153	6.69587	0.332226
3_3	5.09024	2.32404	2.64128	3.52505	3.26531	9.25085	13.1346	2.15969	4.13168	2.61383	4.26829	0.992189	1.98577	2.32002	1.29234	0.987433	1.47657	10.7009	4.65116
3_4	0.0925497	0.407892	0.737101	0.371058	4.08163	0.908059	6.14607	0.26178	0.503863	0.674536	0	0.401098	0.266746	0.31093	0.26738	0.0897666	0.331475	0.438048	0.332226
3_5	1.94354	0.16126	0.798526	1.85529	0.816327	0.964813	0.0219764	0.26178	0.268727	0	1.82927	0.232214	0.266746	0.0956709	0	0	0.165738	0.125156	2.32558
3_6	0.832948	3.19674	4.11548	4.82375	5.71429	4.82406	42.0409	5.62827	7.28922	8.17875	0	11.4841	4.38648	17.1251	10.1159	0.5386	12.6111	12.6408	0
3_7	0	0.0379435	1.28993	0.556586	0.816327	0.624291	3.28181	0.458115	1.34363	0.505902	0	0.548871	0.385299	0.382684	0.534759	0	0.888956	0.68836	0
3_8	0.231374	0.882186	0	0.185529	0	3.12145	12.6145	0.39267	1.71313	14.4182	0	2.27992	0.266746	9.18441	1.55971	6.82226	6.68977	8.69837	11.6279
3_9	2.59139	34.5286	54.3612	47.1243	57.9592	35.5278	6.5856	51.4398	44.9782	52.1922	75	51.1505	70.332	49.1748	54.8128	20.8259	49.9171	40.363	37.2093
3_10	82.6469	47.7708	29.3612	24.3043	15.9184	23.269	0.952311	34.6204	30.0974	17.2007	13.4146	30.5045	16.9828	15.69	29.0107	68.5817	24.1826	18.0851	42.1927
3_11	4.99769	8.50882	2.14988	10.0186	5.30612	0.170261	0.336972	2.0288	1.54518	0.927487	1.21951	0.612202	0.444576	1.33939	0.40107	1.43627	0.226006	0.750939	0.664452
	Endo_D2	Endo_A13	Endo_E3	Endo_19	Endo_64	Endo_D4	Endo_A30	Endo_60	Endo_58	Endo_14	Endo_41	Endo_39	Endo_29	Endo_20	Endo_E2	Endo_D1	Endo_E1	Endo_57	Endo_D3
4_1	1.53291	25.641	5.43414	11.383	28.5	38.5364	0.856531	13.9973	28.6667	6.86275	33.4802	34.0832	19.5835	6.5896	3.76344	7.97448	3.9886	35.4839	11.0092
4_2	4.95942	0.641026	1.47667	25.2128	15.7143	9.35618	3.4975	8.34455	2.66667	19.4678	9.69163	8.92979	15.2415	13.815	3.76344	22.0096	3.9886	16.7494	22.3242
4_3	45.7169	24.2674	30.3603	27.234	27.7143	5.41918	5.28194	36.07	8	38.3754	12.188	9.67962	14.5769	3.17919	14.5161	8.93142	2.2792	2.35732	3.0581
4_4	10.55	8.05861	13.8216	4.46809	9	23.0199	12.848	12.1131	8.66667	11.9048	20.0441	14.1786	18.9411	10.4046	11.2903	11.8022	11.9658	6.45161	17.1254
4_5	18.3048	12.5458	18.7242	7.02128	3.35714	10.6994	28.3369	9.42127	8	11.4846	20.3377	26.3804	26.9163	43.8728	24.7312	32.589	20.5128	28.66	25.9939
4_6	0.360685	6.04396	2.36267	0.212766	0.0714286	6.80871	26.267	0.13459	0	0.140056	0.51395	0.681663	0.908285	16.763	34.4086	9.56938	42.4501	5.58313	9.17431
4_7	4.68891	5.76923	3.83934	0.531915	0.214286	1.48217	14.3469	0	5.33333	0.140056	0.220264	2.52215	0.952592	1.32948	6.45161	2.605	10.2564	0.496278	0.611621
4_8	7.12353	15.9341	23.2723	22.0213	15.2143	3.38119	7.56602	18.4388	36	10.2241	2.71659	3.06748	1.86088	3.75723	1.07527	3.66826	1.9943	2.72953	5.8104
4_9	6.76285	1.0989	0.708801	1.91489	0.214286	1.2969	0.999286	1.48048	2.66667	1.40056	0.807636	0.477164	1.01905	0.289017	0	0.850611	2.5641	1.48883	4.89297
	Endo_D2	Endo_A13	Endo_E3	Endo_19	Endo_64	Endo_D4	Endo_A30	Endo_60	Endo_58	Endo_14	Endo_41	Endo_39	Endo_29	Endo_20	Endo_E2	Endo_D1	Endo_E1	Endo_57	Endo_D3
5_1	0.325251	0	1.90311	2.90381	1.66667	37.6147	17.1642	2.05128	3.02115	4.54545	3.44037	2.88925	14.2105	3.73134	1.23457	1.12676	1.0274	2.04082	5.94013
5_2	0.827912	10.3814	1.21107	0.816697	9.16667	7.56881	11.9403	3.33333	1.96375	1.3986	2.98165	2.08668	3.15789	4.47761	3.7037	5.6338	4.62329	1.22449	0.608045
5_3	11.709	2.9661	10.8997	29.9456	15.8333	3.89908	14.9254	22.0513	9.51662	31.1189	17.8899	27.7689	8.94737	11.194	11.1111	12.1127	3.59589	21.4286	5.84659
5_4	7.03726	3.38983	22.1453	15.1543	15.8333	1.6055	4.47761	14.8718	7.85498	15.3846	12.844	14.7673	1.57895	8.20896	13.5802	6.19718	6.84932	11.2245	7.95136
5_5	1.7741	0.423729	1.55709	1.45191	0.833333	0	0.746269	1.28205	1.35952	2.44755	0.688073	0.802568	0.526316	0	0	0.56338	0.684932	0.816327	0.841908
5_6	10.9107	1.05932	1.03806	3.53902	3.33333	0.458716	1.49254	4.10256	11.0272	4.8951	3.89908	1.92616	0.526316	8.20896	2.46914	0.84507	0.171233	4.4898	1.35641
5_7	0.236546	0	1.55709	0.453721	0	0.917431	4.47761	0.512821	0.60423	0	0.229358	0	0.526316	0.746269	1.23457	0.56338	1.88356	2.65306	1.91768
5_8	16.1147	54.2373	14.1869	7.6225	5	21.789	26.8657	4.61538	12.9909	2.7972	1.83486	10.7544	34.7368	20.1493	32.0988	42.8169	18.1507	12.6531	29.9813
5_9	48.2555	18.4322	44.6367	36.4791	42.5	16.9725	17.1642	44.6154	46.0725	33.2168	53.4404	34.3499	33.1579	37.3134	20.9877	26.7606	50	42.0408	42.189
5_10	2.80899	9.11017	0.865052	1.63339	5.83333	9.17431	0.746269	2.5641	5.58912	4.1958	2.75229	4.6549	2.63158	5.97015	13.5802	3.38028	13.0137	1.42857	3.36763

### Sheet: 4C 20-15-crosstab
Table 4C
	Other	Endothelial ACKR1	Endothelial SEMA3G	dS	eS	uSMC	PV MYH11	PV STEAP4	Fibroblast C7	Pre-ciliated	Ciliated	Ciliated LRG5	Glandular_secretory	Glandular	Lumenal 1	Lumenal 2	SOX9_LGR5	SOX9	SOX9_prolif	Lymphoid	Myeloid
1	27	0	0	0	0	2	2	1	0	0	0	0	0	0	0	0	0	0	0	0	0
2_1	0	212	321	0	0	0	0	0	0	0	0	0	0	0	0	0	0	0	0	0	0
2_2	6	429	16	5	2	2	2	4	0	0	0	0	0	0	0	0	0	3	1	0	0
2_3	1	1632	3	0	0	0	0	0	0	0	0	0	0	0	0	0	0	0	0	0	0
2_4	1	1563	2	0	0	0	0	0	0	0	0	0	0	0	0	0	0	9	0	0	0
2_5	2	1036	9	0	0	0	0	0	0	0	0	0	0	0	0	0	0	0	0	0	0
2_6	2	836	4	0	0	0	0	0	0	0	0	0	0	0	0	0	0	0	0	0	0
2_7	0	164	20	0	0	0	0	0	0	0	0	0	0	0	0	0	0	0	0	0	0
2_8	0	471	0	0	0	0	0	0	0	0	0	0	0	0	0	0	0	0	0	0	0
3_1	23	0	0	206	145	314	224	115	4	0	0	0	0	0	0	0	0	0	0	13	2
3_2	0	0	0	4	0	8	3056	599	1	0	0	0	0	0	0	0	0	0	0	1	0
3_3	1	0	0	26	5	337	49	2110	9	0	0	0	0	0	0	0	0	0	0	0	0
3_4	9	168	1	68	19	117	40	28	31	0	0	0	0	0	0	0	0	0	0	3	3
3_5	1	0	0	1	1	1	0	0	3	0	0	0	0	0	0	0	0	0	0	56	0
3_6	1387	0	0	1962	212	6188	0	4	4	0	0	0	0	0	0	0	0	0	0	6	0
3_7	0	0	0	179	30	6	0	17	639	0	0	0	0	0	0	0	0	0	0	1	0
3_8	5	0	0	2857	142	1	2	22	11	0	0	0	0	0	0	0	0	0	0	3	0
3_9	287	0	0	11444	5527	660	2	48	172	0	0	0	0	0	0	7	0	0	0	63	4
3_10	49	0	0	5530	5477	25	1	276	49	0	0	0	0	0	0	0	0	0	0	16	1
3_11	78	4	0	32	1022	0	0	48	1	0	0	0	0	0	0	0	0	0	0	7	1
4_1	81	0	0	0	0	0	0	0	0	44	711	85	11	0	0	0	0	0	0	0	0
4_2	7	0	0	0	0	1	0	0	0	0	0	0	132	13	5	1	8	19	1	1	0
4_3	23	0	0	1	0	0	0	0	0	0	0	0	43	234	1	31	3	975	33	0	0
4_4	73	0	0	0	0	1	0	0	0	0	3	4	113	3	225	4	258	48	22	1	0
4_5	80	25	0	3	0	1	0	2	0	0	0	1	467	212	48	52	34	334	76	0	0
4_6	34	0	0	2	0	1	0	0	0	1	9	23	189	66	0	1	1	12	1	1	0
4_7	2	12	0	17	6	10	12	7	1	0	0	1	3	4	2	0	0	3	0	0	0
4_8	62	122	1	1	1	2	2	0	0	0	0	4	26	10	8	0	17	60	615	2	0
4_9	2	0	0	0	0	0	0	0	0	0	2	0	11	2	0	1	0	1	0	40	0
5_1	1	0	0	0	0	3	1	0	0	0	0	0	0	0	0	0	0	0	0	39	0
5_2	3	6	0	4	0	0	4	1	1	0	0	0	0	0	0	0	2	0	0	58	34
5_3	0	0	0	0	0	3	1	0	0	0	0	0	0	0	0	0	0	0	0	153	0
5_4	0	0	0	0	0	1	0	0	0	0	0	0	0	0	0	0	0	0	0	200	0
5_5	0	0	0	0	0	0	0	0	0	0	0	0	0	0	0	0	0	0	0	24	0
5_6	0	0	0	0	0	0	0	0	0	0	0	0	0	0	0	0	0	0	0	79	0
5_7	0	0	0	0	0	0	0	1	0	0	0	0	0	0	0	0	0	0	0	4	22
5_8	0	2	0	0	0	0	0	0	0	0	0	0	0	0	0	0	1	0	0	6	659
5_9	0	1	0	0	0	2	0	0	0	0	0	0	0	0	0	0	0	0	0	729	0
5_10	0	0	0	0	0	0	0	0	0	0	0	0	0	0	0	0	0	0	0	157	1

### Sheet: 4D 20-5-crosstab
Table 4D
	1	2_1	2_2	2_3	2_4	3_1	3_2	3_3	3_4	3_5	3_6	3_7	3_8	4_1	4_2	4_3	4_4	4_5	4_6	4_7	4_8	4_9	5_1	5_2	5_3	5_4	5_5	5_6
1	490	0	0	0	0	0	0	0	0	0	0	0	0	0	0	0	0	0	0	0	0	0	0	1	0	0	0	0
2_1	2	569	7	41	8	0	0	0	0	0	0	0	1	0	0	0	0	0	0	0	0	0	0	0	0	0	0	0
2_2	0	11	44	44	188	0	0	0	0	0	0	0	41	0	0	0	0	0	0	0	0	0	0	0	0	0	0	0
2_3	2	0	6	2205	20	0	0	0	0	0	0	0	0	0	0	0	0	0	0	0	0	0	0	1	0	0	0	0
2_4	2	7	12	242	2049	0	0	0	0	0	0	0	0	0	0	0	0	0	0	0	0	0	0	1	0	0	0	0
2_5	0	3	14	1259	234	0	0	0	0	0	0	0	1	0	0	0	0	0	0	0	0	0	0	3	0	0	0	0
2_6	0	0	0	4	1025	0	0	0	0	0	0	0	0	0	0	0	0	0	0	0	0	0	0	0	0	0	0	0
2_7	1	1	137	4	5	0	0	0	0	0	0	0	0	0	0	0	0	0	0	0	0	0	0	0	0	0	0	0
2_8	1	0	194	9	55	0	0	0	0	0	0	0	0	0	0	0	0	0	2	0	0	0	0	0	0	0	0	0
3_1	3	0	0	0	49	5	17	157	13	220	2921	6978	1411	0	0	0	0	0	0	15	0	1	0	15	0	0	0	0
3_2	0	0	0	0	2	0	0	1	0	80	1374	1593	116	0	0	0	0	0	0	1	0	0	0	3	0	0	0	0
3_3	1	0	0	0	0	4	0	30	0	1154	13	30	19	0	0	0	0	0	0	0	0	0	0	2	0	0	0	0
3_4	1	1	1	3	15	0	3	3	2	2	1	4	359	0	0	0	0	0	0	0	0	0	1	6	0	0	0	0
3_5	0	0	0	0	0	56	0	0	0	2	1	1	4	0	0	0	0	0	0	0	0	2	1	33	4	2	0	0
3_6	0	0	0	0	0	7	7	25	628	328	191	16	4	3	0	3	3	7	0	0	0	0	0	4	0	0	1	0
3_7	0	0	0	0	0	3	0	456	0	2	0	0	3	0	0	0	0	0	0	0	0	0	0	0	0	0	0	0
3_8	0	0	0	0	0	0	160	14	0	0	0	0	0	0	0	0	0	0	0	0	0	0	0	0	0	0	0	0
3_9	0	0	0	0	37	24	806	1924	97	97	147	577	213	0	0	1	0	0	0	9	0	0	0	16	0	0	2	0
3_10	0	0	0	0	0	62	2865	387	14	176	60	1	2	0	0	0	0	0	0	12	0	0	0	2	0	0	1	0
3_11	0	0	0	0	0	0	44	10	1	2	6	8	0	0	0	0	0	0	2	77	2	1	0	0	0	0	0	2
4_1	0	0	0	0	0	1	0	0	0	0	0	0	1	1084	9	9	8	1	1	9	1	0	0	0	0	3	0	0
4_2	4	1	0	1	2	0	3	0	0	0	1	0	3	9	627	6	8	92	1	14	0	1	5	14	1	28	0	0
4_3	0	0	0	0	1	0	0	0	0	0	0	0	0	0	175	416	48	161	125	0	0	2	0	1	0	0	0	0
4_4	0	0	0	0	0	0	0	0	0	0	0	0	0	1	23	93	631	107	105	18	0	5	6	1	0	0	0	0
4_5	0	1	3	1	6	0	1	0	0	0	0	0	1	6	110	367	199	463	375	11	0	1	5	1	2	2	0	0
4_6	0	0	0	0	1	0	0	0	0	0	0	0	1	59	31	74	62	155	30	4	0	4	4	0	0	0	0	0
4_7	0	0	0	0	2	1	1	51	1	2	3	1	25	1	5	4	0	1	0	181	0	0	0	11	0	0	0	0
4_8	2	4	5	29	0	0	0	0	0	0	0	0	3	0	9	14	58	38	20	4	95	1	0	0	0	0	0	12
4_9	0	0	0	0	0	0	0	0	0	0	0	0	0	2	4	1	0	0	1	5	3	100	7	0	1	3	7	2
5_1	0	0	0	0	0	0	0	0	0	0	0	0	0	0	0	0	0	0	0	0	0	0	5	3	670	11	2	0
5_2	0	0	0	0	1	1	0	0	0	0	0	0	1	0	1	0	0	0	0	0	0	1	165	68	0	3	11	0
5_3	0	0	0	0	0	0	0	0	0	0	0	0	0	0	0	0	0	0	0	0	0	0	1	0	1	834	57	0
5_4	0	0	0	0	0	0	0	0	0	0	0	0	0	0	0	0	0	0	0	0	0	1	0	0	2	589	0	1
5_5	0	0	0	0	0	0	0	0	0	0	0	0	0	0	0	0	0	0	0	0	0	0	0	0	0	85	0	0
5_6	0	0	0	0	0	0	0	0	0	0	0	0	0	0	0	0	0	0	0	0	0	0	0	1	1	393	2	20
5_7	0	0	0	0	0	0	0	0	0	0	0	0	0	0	0	0	0	0	0	0	0	0	1	0	0	83	0	0
5_8	0	0	0	0	0	0	0	0	0	0	0	0	0	0	0	0	0	0	0	0	0	0	2186	0	0	0	0	1
5_9	0	0	0	0	0	0	0	0	0	0	0	0	0	0	0	0	0	0	0	0	0	0	1	0	2	31	2827	0
5_10	0	0	0	0	0	0	0	0	0	0	0	0	0	0	0	0	0	0	0	0	1	0	4	0	0	12	60	159
