## Supplemental Table 7 for "Cellular heterogeneity and dynamics of the human uterus in healthy premenopausal women"

### Sheet: 7A 20Us C12 endo markers
Table 7A
Gene	1_Artery	2_EndoMT	3_PCV	4_tPCV	6_aPCV	5_Capillary	7_Tip	8_HEV
DKK2	2.41913	-0.341753	-0.456267	-0.43422	-0.456267	-0.444113	0.163194	-0.449705
BMX	2.41406	-0.335316	0.0515716	-0.284282	-0.392751	-0.209379	-0.573645	-0.670258
SEMA3G	2.3998	-0.208014	-0.533845	-0.50047	-0.484055	-0.327696	0.188225	-0.533947
GCNT1	2.37144	-0.254747	-0.0467825	-0.16563	-0.505253	-0.0106563	-0.517344	-0.871031
VEGFC	2.35501	-0.283227	-0.472173	-0.456511	-0.241359	-0.494508	0.323958	-0.731187
GJA5	2.33053	-0.22026	-0.540958	-0.528172	-0.524357	-0.430399	0.449038	-0.535423
NPR3	2.31015	-0.440681	0.39948	-0.0356107	-0.660853	-0.616607	-0.346883	-0.608999
FBLN5	2.29899	0.152008	-0.585057	-0.557931	-0.549397	-0.569774	0.349228	-0.538068
EPAS1	2.24749	-0.723757	-0.305422	-0.595502	-0.181013	0.285812	0.18295	-0.910562
MECOM	2.20379	-0.510231	-0.544166	-0.675152	-0.727922	-0.106453	0.692391	-0.332261
CXCL12	2.14407	-0.0723813	-0.765929	-0.716148	-0.558435	0.410356	0.379436	-0.820971
IGFBP3	2.13186	0.0886616	-0.725734	-0.728677	-0.659387	-0.434651	0.760694	-0.432766
EFNB2	2.11132	-0.253036	-0.851325	-0.342963	-0.0541796	0.00443312	0.542676	-1.15692
EPHA4	2.05827	-0.828947	0.206625	0.134607	-0.617885	0.584174	-0.532217	-1.00462
CAV2	1.9857	-0.391645	-0.723587	-1.1189	-0.510405	0.922835	-0.117419	-0.0465751
FN1	1.93996	-0.136083	-0.748682	-0.976067	-0.663276	-0.671572	0.515061	0.740657
HEG1	1.77382	-1.00825	-0.133353	-0.344908	-0.249831	0.0480624	1.10437	-1.18991
CCL21	1.76944	-0.877848	0.0495496	-0.339974	-0.898872	-0.73216	-0.228738	1.25861
GJA4	1.75166	0.186297	-0.857709	-0.765217	-0.657634	-0.132926	1.24089	-0.765366
CAV1	1.71277	0.201384	-0.433054	-0.661442	-1.06321	1.29839	-0.408594	-0.646247
SHH	1.64141	0.464198	-1.32413	0.311159	-0.62335	-0.28989	-1.0255	0.846111
PECAM1	1.56266	-1.60349	0.763574	-0.335961	-0.797401	-0.0405165	0.750806	-0.299672
EDN1	1.43037	-0.235167	-0.999505	-0.836122	-1.15219	-0.0735123	1.18454	0.681585
CDKN1B	1.29095	-0.333777	0.192706	0.702775	-0.91822	1.21478	-0.897682	-1.25154
ZEB2	1.24473	1.64637	-0.708108	-0.744028	-0.692258	-0.792459	0.559946	-0.514185
PGF	0.635555	1.63806	-1.42421	-0.458166	-0.18123	-0.260026	0.911805	-0.861794
MT1M	0.405283	1.33977	-1.41795	-0.762178	0.84545	-0.501207	-0.814562	0.905401
NOTCH3	-0.287926	2.47182	-0.323868	-0.398175	-0.349024	-0.357726	-0.310931	-0.444173
STEAP4	-0.353396	2.46088	-0.431993	-0.440065	-0.224813	-0.333681	-0.493195	-0.183741
SUSD2	-0.253863	2.45316	-0.14182	-0.476929	-0.277353	-0.300339	-0.501926	-0.50093
FGF7	-0.28974	2.45201	-0.482948	-0.574733	-0.140933	-0.400094	-0.30845	-0.255106
RERGL	-0.289559	2.45054	-0.0959306	-0.28018	-0.462225	-0.308824	-0.52029	-0.493533
CCL19	-0.497258	2.44969	-0.213389	-0.0800675	-0.371662	-0.360951	-0.429103	-0.497258
MYH11	-0.0892592	2.44421	-0.200885	-0.387795	-0.434882	-0.282917	-0.588834	-0.459632
IGF1	-0.465804	2.43844	-0.412514	-0.518194	-0.46219	-0.402692	-0.14722	-0.0298251
CD44	-0.0562974	2.43772	-0.439156	-0.491641	-0.459233	-0.543997	-0.143515	-0.303883
ACTA2	-0.168444	2.43485	-0.113369	-0.347262	-0.410677	-0.31021	-0.710234	-0.374654
FIBIN	0.0590876	2.42432	-0.179962	-0.422409	-0.337221	-0.503827	-0.519996	-0.519996
COL1A1	-0.441385	2.40461	-0.424311	-0.601259	-0.53087	-0.432715	0.0906493	-0.0647211
COL1A2	-0.505052	2.40158	-0.417799	-0.634615	-0.521903	-0.356265	0.00767912	0.0263799
WNT4	-0.0677073	2.34213	-0.419688	-0.676726	-0.565468	-0.636422	0.286416	-0.262534
ARHGAP42	-0.650691	2.26278	-0.640292	-0.654504	-0.495365	-0.36365	0.0543953	0.487326
VEGFA	0.0295959	2.0232	-0.456175	0.0567047	0.728971	-0.635029	-1.21521	-0.532061
NR2F2	-1.43964	1.02924	1.11169	0.650477	-0.307009	-0.953999	-0.820189	0.729426
CCL15	-0.893043	0.0296056	2.04551	0.173379	0.457598	-0.603858	-1.18868	-0.0205178
POSTN	-0.787878	-0.187536	1.84989	0.887604	0.221529	-0.873809	-1.14891	0.0391068
TNFRSF1A	-0.668259	-0.672142	1.64631	0.861155	0.94169	-0.440239	-1.13191	-0.536605
SELP	-1.06492	-0.546019	1.52404	0.793207	0.92428	-0.734676	-1.08848	0.192572
CPE	-1.0717	0.699114	1.45765	0.672778	0.16323	-1.1476	-1.14257	0.369091
NPC2	-1.20321	0.190283	1.44079	0.522347	-0.0448444	-0.817182	-1.1607	1.07252
ITGB4	0.965776	-0.561976	1.43478	0.715176	0.143256	-0.199633	-1.21305	-1.28434
JAM2	0.749701	-1.35808	1.32602	0.73485	0.154146	0.397443	-0.772557	-1.23153
CLU	0.584598	0.0147736	1.38851	0.914685	0.282435	-0.808985	-1.59818	-0.777835
ACKR1	-1.50787	0.108211	1.11274	0.876471	0.851677	-0.644299	-1.1891	0.392165
CCL14	-1.33585	-0.309988	1.25817	1.02705	0.504398	0.312431	-1.4593	0.0030816
JUN	0.480945	0.895396	-0.657212	1.78107	-0.785646	-0.03209	-1.24694	-0.435524
KLF4	0.321023	0.359398	-0.568542	2.05488	0.110472	-0.427135	-1.32251	-0.527579
FOSB	0.366144	0.692793	-0.958993	1.8493	0.0821127	-0.0848213	-1.2359	-0.710634
SNAI1	-0.520436	0.17617	-1.43591	1.83643	0.568954	0.487811	-0.759884	-0.353131
EGR1	0.534705	0.760585	-1.093	1.63406	0.413808	-0.306337	-1.21327	-0.730552
ZFP36	0.290006	0.730717	-0.949156	1.56895	0.515296	0.00618602	-1.53749	-0.624506
GADD45B	0.0362555	0.955094	-1.81192	0.951401	0.958256	-0.132009	-0.980831	0.0237499
CSF1	0.437051	-0.174816	0.017433	1.19853	1.44797	-0.466357	-1.26312	-1.19669
CDKN1A	0.120158	0.473956	-1.17329	0.999932	1.66112	-0.371696	-0.966002	-0.744177
SELE	-0.963558	-0.140908	-0.320549	0.967248	1.85147	-0.845942	-0.8738	0.326043
ICAM1	-0.451313	-0.024971	-0.956891	1.01628	1.86184	-0.908796	-0.721472	0.185322
VCAM1	0.304842	-0.679222	-0.129608	0.714936	1.85946	-1.17339	-1.03205	0.135031
PTGES3	-0.522107	0.0378177	-0.888975	0.343645	2.23229	-0.785198	-0.464465	0.0469882
CHST4	-0.353553	-0.353553	-0.353553	-0.353553	2.47487	-0.353553	-0.353553	-0.353553
FUT7	-0.508214	0.0922629	-0.381793	-0.0869781	2.40936	-0.508214	-0.508214	-0.508214
WNT1	-0.535857	1.37456	-0.535857	-0.535857	1.84058	-0.535857	-0.535857	-0.535857
SOX17	1.31256	-0.135658	-1.39014	-0.0461769	1.31374	0.250778	-0.0678548	-1.23725
PLVAP	-1.83937	-0.645359	0.35551	0.343889	0.502022	1.59293	0.0882858	-0.397909
EDNRB	0.455239	0.229925	-0.713672	-0.647492	-0.0182239	2.16201	-0.561432	-0.906357
GSN	0.506538	0.214069	0.339716	0.22774	0.281324	1.37181	-1.12131	-1.81989
GPIHBP1	1.29764	-0.0186256	-0.546346	-0.357018	-0.280999	1.38222	0.21282	-1.68969
SOX18	0.656057	-1.32024	0.273775	0.19914	-1.42658	1.52033	0.473418	-0.375897
ARRDC1	0.86306	-1.83731	0.582362	-0.677866	-0.730488	0.987786	0.753636	0.0588246
LXN	-1.77295	-0.80596	0.758207	-0.0510901	-0.489822	1.24387	0.888856	0.228884
FLT1	-0.432383	-1.10885	-0.805099	-0.452252	0.685459	1.62392	1.11182	-0.622625
SPP1	-1.03448	-0.414982	-1.02171	-0.833792	0.494935	1.51676	1.21089	0.0823772
KDR	-0.604601	-0.861111	-0.0365336	-0.481507	-0.148978	1.55464	1.52467	-0.946586
RBP7	-0.343941	-0.370452	-0.464649	-0.270254	-0.0898674	1.23719	1.71163	-1.40966
CD34	0.310704	-1.11405	-0.629975	-0.722478	-0.758445	1.20274	1.64855	0.0629591
NOTCH4	1.27137	-0.364209	-0.862401	-0.989925	-0.969684	0.551388	1.50436	-0.140905
MMP2	1.41849	0.40219	-0.959792	-0.975084	-0.806192	-0.0845184	1.44906	-0.444154
ACVRL1	1.24741	-1.30817	-0.460465	-0.735827	-0.826513	0.266122	1.44431	0.37313
ADM	-0.417531	-0.304076	-1.26965	1.35231	-1.11919	0.171832	1.40639	0.179915
MKI67	-0.518917	-0.363571	-0.420942	-0.489703	-0.34374	-0.320621	2.44138	0.0161168
ESM1	-0.104553	-0.472279	-0.63588	-0.604277	-0.482687	0.24438	2.36774	-0.312445
CXCR4	-0.172251	-0.408052	-0.626489	-0.532597	-0.510862	0.303181	2.36624	-0.419166
HSPG2	0.204876	-1.07137	-0.277851	-0.948607	-0.720863	0.381206	1.99392	0.438689
INSR	0.206049	-0.181318	-1.28689	-1.08356	-0.203361	0.411997	1.96291	0.174175
ANGPTL2	-0.401572	-0.37261	-0.807356	-0.652879	-0.555047	-0.0702314	2.21084	0.64886
PXDN	-0.366888	-0.33197	-0.892608	-0.863506	-0.408108	0.0192813	2.12981	0.71399
TIE1	0.703212	-1.17393	-0.468164	-0.932287	-0.705319	0.140683	1.74478	0.691023
MFSD2A	-1.06375	-0.338178	-0.476269	-0.628476	-0.189508	-0.293385	2.01512	0.974448
DACH1	1.09519	-0.320761	-1.09231	-1.08991	-0.796768	-0.0372135	1.41039	0.831385
APLNR	-0.94126	-0.647336	-0.562307	-0.720358	-0.459751	0.471804	1.84093	1.01828
MCAM	-0.123047	0.25257	-0.715474	-1.27609	-0.715497	-0.263109	1.7075	1.13315
APLN	-0.699024	-0.297691	-0.591531	-0.653277	-0.607729	-0.352357	1.71791	1.4837
VWA1	-1.49436	-0.624349	-0.379041	-0.565269	-0.273861	0.932959	1.40075	1.00318
FLI1	-0.637651	-1.74	0.569912	-0.156795	-0.701781	0.40379	1.15725	1.10528
ANGPT2	-1.01098	-0.322256	-0.552507	-0.708694	-0.11314	-0.372821	1.24837	1.83203
ENG	-0.855078	-1.11774	0.0726396	-0.593814	-0.377804	-0.0951944	1.25081	1.71618
IGFBP7	-1.67945	-0.127861	0.150809	-0.499338	-0.399621	-0.114027	1.05612	1.61336
WNT5A	-1.10896	0.893793	-0.0224123	-0.46809	-0.122426	-0.815626	-0.344451	1.98818
OSBPL1A	-1.64372	-0.257034	-0.0756835	-0.530804	0.0211982	0.419485	0.129699	1.93686
TIMP1	-1.42517	-0.156335	0.413535	-0.412249	0.706715	-0.951646	0.0371284	1.78802
TEK	1.28752	-1.38183	0.0611658	-0.875308	-0.35964	-0.431697	0.178115	1.52168
PRCP	-1.37059	-0.623589	1.25578	0.448789	0.122907	-0.628253	-0.658092	1.45304
VWF	-1.51059	-1.14122	0.862581	-0.414563	-0.102973	0.140817	0.834259	1.33169
DUSP23	-2.06009	-0.225975	0.863494	0.391515	0.493826	-0.18323	-0.436357	1.15682
ACTN1	-1.26957	0.507323	0.849759	0.495304	0.600494	-1.07661	-1.20183	1.09513

### Sheet: 7B 20Us C3 stro markers
Table 7B
Gene	1_PV-MYH11_CDKN1A+	2_PV-MYH11_CDKN1A-	3_PV-STEAP4	4_Tissue-resident-vascular-progenitor	5_RUNX3+_Fibroblast	6_uSMC	7_C7-Fibroblast	8_dS1	9_dS2	10_dS3	11_eS-proliferative
DEPP1	2.65073	0.501092	-0.283262	-0.273104	0.0921868	-0.849362	0.0957796	-0.484417	0.197586	-0.508802	-1.13843
FOXC1	2.60829	0.908413	-0.403471	0.419141	-0.0916097	-0.550582	-0.574586	-0.647363	-0.386235	-0.66765	-0.61435
CDKN1A	2.0082	0.967063	0.34662	1.11334	-0.355013	-0.461672	-0.440841	-0.576784	-0.287111	-1.30983	-1.00398
VIM	2.09667	1.04809	-0.562281	-0.614995	0.540641	-1.79144	-0.299669	-0.380014	-0.208221	-0.00742088	0.178631
CAVIN1	2.30899	1.41632	0.159513	0.0320166	-0.410078	-0.517427	-0.177926	-0.717754	-0.370395	-0.736334	-0.986928
CAVIN3	2.28729	1.46227	0.136624	-0.106357	-0.179809	-0.482834	-0.159368	-0.977693	-0.512243	-0.651354	-0.816523
CRYAB	1.73166	1.01956	0.180075	0.308252	0.0195896	0.876665	-0.639059	-0.286815	-0.207645	-1.38974	-1.61255
MT1E	1.92362	1.32317	0.396239	0.155843	0.64652	-0.542682	-0.955551	-0.912345	-0.0942201	-0.875978	-1.06462
NUPR1	1.55763	1.00336	0.0817185	0.110719	-0.701374	1.24843	0.143298	-0.304873	-0.465517	-0.791735	-1.88165
SUSD2	1.92101	1.67954	0.844338	-0.127613	-0.707495	-0.628757	-0.342357	-0.688204	-0.593931	-0.67062	-0.685912
MCAM	1.8821	1.65514	0.52912	0.326835	-0.325143	-0.137154	-0.923591	-0.911478	-0.59753	-0.896771	-0.60153
MT1X	1.50425	1.33347	0.289799	0.747572	0.903	-0.646822	-0.914216	-0.609837	-0.259304	-1.01397	-1.33394
MYH11	1.48015	1.32619	0.43832	0.615761	-0.277989	0.981475	-0.852804	-1.0907	-0.479519	-1.06703	-1.07385
CAV1	1.38077	1.4842	0.957725	1.05102	-0.614655	-0.22981	-0.997444	-0.596311	-0.895139	-0.993795	-0.546566
S100A4	0.997745	1.55317	0.898878	-0.229931	0.469124	-1.1291	0.0551973	0.543944	-0.616077	-0.868589	-1.67436
GPX3	0.73753	2.27835	0.274677	0.295139	-0.207966	-0.815775	0.741363	-0.764172	-0.582207	-0.921342	-1.0356
PRKCDBP	-1.27036	2.05062	0.537777	0.661257	-1.1788	0.820263	0.0821302	-0.389782	-0.872729	-0.653191	0.212812
HOPX	-0.434909	1.68493	1.25296	-0.285131	1.54075	-0.140933	-0.929397	-0.921462	-0.750197	-0.76758	-0.249039
RGS5	0.346673	1.58337	1.98836	0.541027	-0.723249	-0.351725	-0.720754	-0.473707	-0.867577	-0.894353	-0.428065
ZEB2	0.781	1.14534	2.11582	-0.644058	0.141601	-1.40611	-0.00226223	-0.544679	-0.499479	-0.381715	-0.705455
PDGFRB	0.474959	0.919829	2.00966	-1.06701	-0.517493	-1.67265	0.156423	-0.284267	-0.621492	0.380921	0.221123
ABCC9	0.811594	0.206504	2.51672	-0.107873	-0.960961	0.249651	-0.38438	-0.0829104	-0.53461	-0.685778	-1.02795
STEAP4	-0.497624	-0.282017	2.97583	0.0636824	-0.510328	-0.412751	-0.162386	-0.264507	-0.240398	-0.289195	-0.380309
LPL	-0.436413	-0.361676	2.97033	-0.191735	-0.489519	-0.424823	-0.213479	-0.338402	-0.417585	-0.22132	0.124618
PROCR	-1.25065	-1.15148	2.36791	0.84956	0.0888528	-0.798519	0.0837831	-0.022018	-4.51682e-05	0.15526	-0.322649
KRT18	-0.527092	0.16718	2.14875	0.0599183	1.29127	-0.50784	-1.3182	-0.941013	0.439922	-0.3828	-0.430092
FGF7	-0.61195	-1.14613	1.82022	-0.267866	-0.75456	0.835557	1.42757	-0.0183344	0.215674	-0.276093	-1.22408
PAEP	-1.71211	-0.0687068	1.4777	-1.16267	0.861507	0.466585	-0.993078	0.656633	0.959737	-0.00584987	-0.479748
CDH5	-0.354107	-0.272906	-0.316775	3.01187	-0.201354	-0.241042	-0.304696	-0.336749	-0.329158	-0.345374	-0.309706
PECAM1	-0.38012	-0.299857	-0.265336	3.00745	-0.15561	-0.277185	-0.218228	-0.357915	-0.37598	-0.377418	-0.299798
VWF	-0.395593	-0.285446	-0.317125	3.00552	-0.12888	-0.248501	-0.21126	-0.356446	-0.366144	-0.37869	-0.317438
SELE	-0.351727	-0.328866	-0.282758	3.00299	-0.0605526	-0.307599	-0.241272	-0.316506	-0.363395	-0.373554	-0.376763
KDR	-0.49601	-0.565811	-0.49147	2.69748	-0.275526	0.826157	-0.549346	0.315178	-0.340745	-0.478944	-0.640962
THBD	0.986129	-0.086726	-0.0601069	2.68796	-0.479172	-0.485821	-0.461822	-0.494875	-0.46548	-0.548819	-0.591269
FLI1	-0.532346	-0.445298	-0.30508	2.6827	1.06621	-0.445276	-0.169066	-0.480984	-0.495571	-0.486104	-0.389188
SNAI1	0.189578	-1.15477	-0.697065	2.52026	-0.372363	-0.860472	-0.398968	0.36936	0.691646	-0.365694	0.0784869
HEG1	-0.876365	-1.06358	-0.512994	2.45156	-0.0975472	-0.8705	-0.536541	0.538071	0.111968	0.200004	0.655925
ALPL	-0.609416	-0.774428	-0.32799	2.41466	1.30405	-0.559381	-0.746076	-0.639561	0.231111	-0.233859	-0.0591074
CD34	-0.685803	-0.558425	-0.608961	2.2668	-0.247821	-0.632431	1.63018	-0.653784	-0.371536	-0.154948	0.0167317
TNFSF10	-1.02751	-1.03621	-0.902711	1.88705	1.22472	-0.854677	0.584192	-0.69696	-0.016953	0.213502	0.625566
LMCD1	0.841086	-0.456583	0.00848967	1.87347	-0.606522	0.802377	-0.899989	0.559573	0.317293	-0.793065	-1.64613
POSTN	-1.32888	-1.21036	0.029688	1.78427	-0.106021	0.693552	-0.1809	-1.23435	-0.180062	0.836168	0.896885
ENG	-1.39477	-1.29443	-0.646754	1.56898	-0.360889	-0.768365	1.07471	1.10171	0.270817	0.567678	-0.118687
INSR	-0.705219	-0.591492	-0.69061	1.46095	-0.918217	0.873307	1.0039	1.27175	0.152427	-0.397625	-1.45917
CLK1	-0.459259	-0.181835	0.858991	1.26889	-0.160317	0.470981	0.735187	0.863502	0.0308761	-1.6887	-1.73832
DPP4	-1.16228	-0.846126	0.118064	0.986933	2.46625	-0.498841	-0.53249	0.00866375	0.115199	-0.101475	-0.553898
CD3E	-0.310997	-0.322438	-0.316142	-0.296457	3.01476	-0.310768	-0.295418	-0.309362	-0.301084	-0.283328	-0.268766
PTPRC	-0.335323	-0.332264	-0.323083	-0.267943	3.01371	-0.316043	-0.282901	-0.311883	-0.312666	-0.2994	-0.232208
RUNX3	-0.189656	-0.256339	-0.307863	-0.331487	3.0117	-0.337149	-0.343098	-0.337407	-0.319048	-0.32984	-0.259812
SNAI3	-0.190309	-0.344358	-0.34248	-0.165702	3.00809	-0.287642	-0.371553	-0.371553	-0.28233	-0.308546	-0.343621
CD38	-0.380695	-0.40904	-0.265488	-0.310109	3.00631	-0.360996	-0.382318	-0.186034	-0.281676	-0.202041	-0.227915
WNT7A	-0.258049	-0.347151	-0.289133	-0.347976	3.00346	-0.324891	-0.425807	-0.392589	-0.0931502	-0.269527	-0.255186
GNLY	-0.374948	-0.409911	-0.40069	-0.346579	2.96253	-0.344032	-0.452912	-0.384656	-0.277505	-0.192134	0.220839
HLA-C	-0.94123	-0.524313	0.21657	1.32439	2.22884	-0.717153	-0.192695	0.530875	-0.621353	-0.675218	-0.62871
HLA-A	-1.62053	-0.626623	0.290102	0.740697	2.18676	-1.15308	-0.0955911	0.342471	-0.291123	0.112909	0.113997
CSF1	-0.300185	0.41837	1.5288	0.210001	2.05813	-0.903337	-0.0518687	-0.81771	-0.456502	-0.81947	-0.866226
CDH1	-0.848351	-0.726458	-0.266539	-0.468315	2.33069	-0.206761	-0.692073	-0.353904	1.47188	0.186367	-0.426541
ANK3	-0.683432	-1.04557	-0.189345	-0.747858	2.21684	-0.18198	-0.39516	-0.664988	0.987095	1.08578	-0.381371
SCGB1D2	-0.639644	-0.745049	-0.13323	-0.726409	1.99122	-0.280482	-0.649908	-0.691822	1.75348	0.542381	-0.420537
MT1F	-0.528838	-0.540479	1.07662	-0.571097	1.98598	-0.50251	-1.02216	-0.730093	1.32019	0.147784	-0.635391
MT1G	-0.709377	-0.705852	-0.155878	-0.689246	1.87612	-0.0896225	-0.701061	-0.665622	1.80103	0.649158	-0.609652
FAS	-0.00114409	1.44311	-0.183136	-1.59737	1.74223	-1.27642	0.489724	-0.411512	0.318213	-0.161477	-0.362215
ACTA2	1.13887	1.19049	0.753367	0.645955	-0.223423	1.19976	-0.88111	-1.34454	-0.538442	-1.1346	-0.806322
TAGLN	1.21191	1.02522	0.731189	0.6386	-0.161437	1.23045	-0.521916	-1.35791	-0.507494	-1.09454	-1.19407
CTGF	-1.35975	0.479117	0.439297	1.44509	-0.884493	1.47405	0.137973	0.641759	-0.29136	-1.07721	-1.00447
DES	-0.0344637	-0.214124	0.925794	1.18302	-0.734813	2.18258	-0.584225	-0.707431	-0.312038	-0.827004	-0.877294
ACTG2	0.40068	-0.0526822	0.804904	1.23685	-0.636877	2.02865	-0.57858	-0.778199	-0.413042	-0.963684	-1.04802
MYLK	0.638962	0.59706	0.796227	0.946492	-0.744482	1.87153	-0.457472	-1.08865	-0.64821	-1.01538	-0.896072
TGFB1I1	1.08236	0.893181	0.54125	0.317728	-1.25337	1.87768	-0.879626	-0.919654	-0.56729	-0.51176	-0.580505
NT5E	0.375864	-1.40383	-1.41683	-0.308596	-0.520867	0.093234	2.25882	-0.0820377	0.14596	0.487214	0.371066
CFH	-0.61473	-0.585329	0.708987	-0.237412	-0.351512	-0.604289	2.81253	-0.278559	-0.305225	-0.237248	-0.307211
C7	-0.462836	-0.492074	-0.180621	0.0941506	-0.4174	-0.470066	2.96272	-0.247638	-0.10016	-0.23686	-0.449217
CTSK	-1.00531	-1.30193	-0.45671	-0.218567	-0.309714	0.00993819	2.57225	0.112962	0.332122	0.421715	-0.156757
EFEMP1	-1.14308	-1.28078	-0.595084	0.0173962	-0.550245	-0.290911	2.27333	0.980054	0.226019	0.362672	0.000619267
DCN	-1.08795	-1.66121	-0.426041	-0.187054	-0.244007	-0.207078	2.08382	0.847257	0.552167	0.563976	-0.233874
FBLN1	-1.43772	-1.58084	-0.417483	-0.524517	-0.181255	-0.341389	1.6629	0.835404	0.681246	0.822299	0.481352
PDGFRA	-1.21308	-1.36438	-1.12719	-0.451413	-0.0501277	-0.334737	1.57447	1.0863	0.779452	0.871026	0.229685
PRRX1	-1.07799	-1.39302	1.36811	-1.2384	-0.516172	-0.216155	1.46229	0.256366	0.362008	0.915314	0.0776555
IGFBP3	-1.4336	-1.49793	-0.667836	-0.255745	0.474701	-0.187993	1.31822	1.27859	0.590529	0.94388	-0.56281
CXCL1	-1.00882	-1.08308	-0.403338	0.0163352	-0.25086	-0.841525	1.62296	1.7273	0.954415	-0.563904	-0.169481
FBLN2	-1.05944	-1.02409	-0.891903	-0.434576	-0.138116	-0.631743	1.5683	1.807	0.494248	0.607416	-0.297087
IRS2	-0.723919	-0.886419	-0.743011	-0.106685	-0.345563	0.440127	1.01175	2.24957	0.497655	-0.191374	-1.20214
PRL	-0.742063	-0.494266	-0.00980226	-0.462098	-0.842417	-0.219581	-0.743304	2.70695	-0.0270494	0.46805	0.365582
IGFBP1	-0.577319	-0.552885	-0.531844	-0.55666	-0.21461	-0.403098	-0.543353	2.59679	0.281329	1.06206	-0.560415
CXCL8	-1.00272	-0.987112	-0.0557551	-0.0857801	0.871159	-0.453688	-0.897692	2.34566	0.749465	-0.412624	-0.070915
IL15	-0.912464	-0.986078	-0.825033	-0.519447	-0.0856114	0.0089572	-0.472103	2.22949	1.0129	0.933002	-0.383618
TWIST1	-1.10337	-1.13764	-0.267328	-0.863733	0.0194314	0.00226901	-0.433517	2.16681	1.21862	0.533155	-0.134697
DKK1	-0.921814	-0.968206	-0.852249	-0.599081	-0.214226	-0.00125556	-0.292803	2.01514	1.23381	1.08535	-0.484668
IL6	1.67888	-0.198026	-0.382756	0.291307	-0.112858	-0.884539	-0.624046	1.94547	0.225614	-0.897133	-1.04192
FOXO1	-0.783611	-1.35944	-1.18114	-0.115918	0.692189	0.724938	-0.369068	1.66366	0.947474	0.696369	-0.915451
HAND2	-1.08423	-1.26779	-0.770892	-0.787072	0.0994713	0.606222	-0.279026	1.64704	0.902543	1.35706	-0.423325
IGF2	-1.2475	-1.31262	-0.948786	-0.487321	-0.16656	-0.477853	0.249873	1.48751	0.59095	1.03513	1.27717
CXCL14	-1.61105	-1.01842	0.167986	-1.22871	0.682625	-0.0804141	0.66222	1.50677	1.12458	0.322803	-0.528387
WNT4	-1.04319	-1.12379	-0.799425	-0.806381	-0.0165951	-0.203246	-0.612504	1.48173	1.25438	1.39665	0.472368
IGFBP2	-1.4254	-1.45761	-0.513496	-0.508634	-0.281964	0.215002	-0.365977	1.45791	0.994699	1.23353	0.65195
RBP1	-1.49609	-1.57293	-0.536579	-0.556857	0.221177	0.136379	-0.344526	1.38427	0.846989	1.08174	0.836439
WT1	-1.39405	-1.48668	-1.04118	-0.250122	-0.0226892	0.95574	-0.443324	1.04756	0.555222	1.1433	0.936228
OSR2	-1.67609	-1.80758	-0.224968	-0.307545	-0.24671	0.884907	0.168817	1.06641	0.778157	1.02286	0.34173
EPCAM	-1.20863	-1.0361	-0.0301621	-0.167077	1.48862	-0.258262	-1.11019	-0.57119	1.68563	0.715911	0.491469
CD24	-1.24481	-1.36374	-0.652324	-0.541349	0.936103	0.292004	-0.893967	-0.0310702	1.0759	1.30311	1.12015
IGF1	-1.30058	-1.66712	-1.12283	-0.586447	0.399404	0.184388	0.49917	0.537476	1.0468	1.20189	0.807843
COL1A1	-1.80484	-1.14604	0.411577	-1.06477	0.202626	-0.586375	0.430804	0.54415	0.620428	1.27566	1.11677
ALDH1A2	-1.2036	-1.37198	-0.970043	-0.78819	0.371811	-0.26923	-0.0849295	0.802766	0.8776	1.33372	1.30208
WNT5A	-1.22193	-1.3408	-0.931855	-0.683124	0.384977	0.352335	-0.627407	1.05106	0.400898	1.20455	1.4113
TWIST2	-1.37312	-1.46311	-0.782896	-0.584873	-0.0752566	0.119089	-0.106676	1.07552	0.582839	1.09319	1.51529
SFRP4	-0.966122	-1.42891	-0.965412	-0.381589	0.817551	-0.362884	-0.376666	-0.132086	0.916917	1.40682	1.47238
CDH2	-0.969762	-1.02945	-0.736041	-0.615374	0.598885	-0.513467	-0.313776	-0.202278	0.279522	1.51801	1.98373
THY1	-1.52378	-1.06711	1.28763	-0.752178	-0.542635	-0.320508	0.0697305	-0.0101483	0.158688	1.00196	1.69834
ITGA6	-0.831702	-0.91777	-0.675933	1.32973	0.128525	-0.349246	-0.651015	-0.633356	-0.0819269	0.426928	2.25576
CCT5	-0.596415	-0.0980057	0.184364	-0.507196	-0.637301	-0.329076	-1.512	0.0882971	0.33954	0.608125	2.45967
CDK1	-0.317555	-0.347987	-0.32816	-0.300637	-0.294128	-0.316865	-0.306511	-0.298972	-0.262165	-0.240824	3.0138
CCNB2	-0.2675	-0.32328	-0.290127	-0.325414	-0.32335	-0.318975	-0.292373	-0.30023	-0.305108	-0.268105	3.01446
CCNB1	-0.301291	-0.345912	-0.297894	-0.304637	-0.236316	-0.29713	-0.361188	-0.299348	-0.286079	-0.283753	3.01355
MKI67	-0.222135	-0.318876	-0.293835	-0.331752	-0.224435	-0.334521	-0.336529	-0.329721	-0.319902	-0.300848	3.01255
HMGB2	-0.133688	-0.216444	-0.364142	-0.161151	-0.0202188	-0.308172	-0.355486	-0.476949	-0.463728	-0.480256	2.98023
MCM5	-0.1913	0.0073812	-0.248368	-0.312818	0.14402	-0.378042	-0.137916	-0.895902	-0.439724	-0.449574	2.90224
SNAI2	-1.2811	-1.71783	-0.159091	-0.41389	-0.959101	0.820323	0.535539	0.986317	1.01501	1.15242	0.0214031
ATP5L	-2.15203	-0.0434315	0.413015	0.884418	-1.32592	1.08973	0.387777	0.697887	-0.504972	-0.183085	0.736613

### Sheet: 7C 20Us C4 Epi markers
Table 7C
Gene	1_Ciliated	2_MUC16+_Gland_sec	3_Sox9-Glandular	4_Lumenal	5_Gland-sec-progenitor A	6_Gland-sec-progenitor B	7_Myoepithelial	8_HMGB2-Prolif	9_Res-Mem-T
TP73	2.65124	-0.348075	-0.42035	-0.390495	-0.421115	-0.0660556	-0.370314	-0.328497	-0.306339
FOXJ1	2.59666	-0.45582	-0.426318	-0.409791	-0.454739	0.232257	-0.454506	-0.44722	-0.180524
PIFO	2.55253	-0.479413	-0.535236	-0.459354	-0.501613	0.373817	-0.373931	-0.461205	-0.115599
CAPS	2.46927	-0.778966	-0.330814	-0.131553	-0.312624	0.496924	-0.675578	-0.588306	-0.14835
TPPP3	2.44041	-0.525178	-0.641138	-0.533142	-0.612541	0.612561	-0.222843	-0.522646	0.00451306
SOX5	-0.41687	2.43332	-0.437972	0.26001	-0.558238	-0.71402	0.415622	-0.782089	-0.19976
DENND2C	0.492035	2.21148	0.198708	0.170647	0.187329	-0.594972	-0.919515	-0.730924	-1.01479
POU5F1	-0.827108	2.19092	0.155386	0.240258	0.362931	0.404868	-0.886088	-0.877066	-0.764103
LMO7	-0.317889	2.25867	-0.0836463	-0.233007	0.447714	0.469579	-1.0772	-0.935538	-0.528692
MUC16	-0.279136	2.13265	-0.659293	-0.313312	0.621859	0.777848	-0.537956	-1.01533	-0.727329
DOCK5	-1.17315	1.96029	0.318004	-1.26381	0.113043	0.747283	-0.301348	-0.612758	0.212447
PAX8	-0.424117	1.86084	-0.794128	0.0596786	0.756072	1.00195	-0.555197	-1.06374	-0.841352
CDH1	-0.286756	1.80601	0.141742	0.290774	0.774052	0.492676	-1.47622	-0.950496	-0.791778
RIMKLB	-1.38855	1.63698	-0.50777	-0.187623	0.905549	1.06598	-0.191832	-0.996514	-0.336215
CD44	-1.68401	1.50126	-0.495377	-0.809398	0.244611	0.519591	0.658539	-0.75635	0.821132
AXIN2	-2.13672	1.23383	0.172158	0.921507	0.302364	-0.572881	0.637071	-0.44065	-0.116672
MMP26	-0.859805	-0.393184	2.12399	-1.00034	-0.344637	-0.419289	-0.522163	0.81994	0.595482
SOX9	-1.67434	-0.458649	2.04081	-0.285663	0.526283	0.542761	-0.286495	-0.248044	-0.156671
FOXA2	0.738628	-0.497942	1.69097	-1.56436	0.510451	0.37394	-1.22063	0.051819	-0.0828762
MT1G	-0.455561	0.0818838	0.355107	2.08408	0.745798	-0.950263	-0.872257	-1.04546	0.0566735
WNT7A	-0.449419	0.163719	-0.845484	2.42833	-0.538703	-0.45154	-0.454332	0.547122	-0.399691
MSLN	-0.549808	0.128842	-0.926216	2.36628	-0.299398	-0.769057	0.613777	-0.223648	-0.340772
PTGS1	-0.347615	0.422339	-0.765307	2.35745	0.203356	-1.07945	-0.559978	-0.0421276	-0.188665
LGR5	-0.605157	1.08068	-0.872891	2.07228	0.0290868	-0.987678	-0.650937	0.0281854	-0.0935722
MMP7	-1.23569	-0.935718	-0.468743	2.05995	0.0320322	-0.126464	-0.355133	0.99501	0.0347555
TFF3	0.981348	-0.932652	-1.03381	1.7817	-0.175762	0.696164	-0.808908	-0.813042	0.304958
KRT5	1.24741	-0.195305	-1.0048	1.72853	-0.354022	-0.868388	-0.707014	0.78998	-0.636397
LIF	-0.992095	1.44439	-0.685108	1.69058	0.491338	-0.309047	-0.774722	-0.0515349	-0.813803
LPAR3	0.342693	-0.081533	-0.343236	2.26185	0.214686	-1.30194	-0.942382	-0.0465264	-0.103608
LCN2	-0.366674	-0.812848	-0.938869	2.26947	0.465469	0.516632	-0.758342	-0.33564	-0.0392009
SAA1	0.377852	-0.863387	-0.991976	2.08887	0.447905	0.322489	-0.801646	-0.859648	0.279541
MUC5B	0.144928	0.630668	-1.31736	1.42046	-0.00438649	0.892339	-1.31856	-0.996325	0.548231
EPCAM	0.76001	-1.18134	0.36663	1.42443	0.261316	0.354219	-1.76187	0.408165	-0.631566
KRT18	-0.936433	-1.12764	0.91313	1.42672	0.657545	0.589281	-1.21978	0.426883	-0.729709
S100P	-0.834557	0.257492	0.909381	-0.33363	1.86018	0.319258	-0.441545	-1.58729	-0.149289
TSPAN8	-1.19492	-0.39656	-0.852473	-0.569817	0.7717	2.01636	0.325334	-0.593626	0.493997
DPP4	-1.04412	0.915586	-0.731767	-0.607725	0.87929	1.94249	-0.475964	-0.504053	-0.373735
SCGB2A2	-1.10748	-0.464408	0.833468	-0.751197	0.874439	1.71972	0.167629	-1.24413	-0.0280381
PAEP	-1.73971	0.574339	-0.819082	-0.174906	1.14867	1.54983	-0.263761	-0.375528	0.100149
GPX3	-1.48236	0.921727	-0.993755	0.0195167	1.08839	1.50393	-0.241062	-0.660525	-0.155859
ELK4	-0.934748	1.48192	-0.291059	-0.981003	0.755307	1.54108	-0.307157	-0.780602	-0.483732
VCAN	-1.12907	1.23689	-0.83251	-1.10876	0.640551	1.36813	0.680545	-0.71206	-0.143714
FBLN1	-2.04051	-0.366597	0.699385	-0.863099	0.648589	1.16177	0.713311	0.329803	-0.282654
CYP1B1	-1.45513	-0.134489	0.00223055	-0.454225	0.104953	0.629638	2.16762	-0.731811	-0.128786
ACTA2	-0.466434	-0.500028	-0.646888	-0.306887	-0.222763	0.136065	2.59481	-0.14263	-0.445245
TAGLN	-0.565091	-0.475946	-0.740532	-0.236708	-0.195601	0.209135	2.55782	-0.0863841	-0.466696
IGFBP3	-0.332463	-0.110462	-1.21695	1.44157	-0.484092	-0.447227	1.89773	-0.410378	-0.337722
WT1	-0.273532	-0.292239	-0.39975	-0.379087	-0.367488	-0.328584	2.66343	-0.258971	-0.363777
FBLN2	-0.372866	-0.143604	-0.268055	-0.378681	-0.385697	-0.385954	2.64598	-0.164089	-0.547033
SNAI2	-0.249387	0.147398	-0.247695	-0.497892	-0.425692	-0.611535	2.60428	-0.287222	-0.432258
INSR	-0.855502	1.14323	-0.866725	-0.202205	0.0482801	-0.323649	2.11154	-0.374404	-0.680566
TWIST2	-0.198234	-0.359395	-0.438821	-0.430909	-0.387929	-0.34621	2.65467	-0.330392	-0.162781
COL1A1	-0.199181	0.0618086	-0.622593	-0.618488	-0.540208	-0.433627	2.57034	-0.304039	0.0859846
ALDH1A1	-0.926712	-0.751446	-0.057343	-0.222776	-0.121239	-0.278108	2.52788	-0.201085	0.0308266
PDGFRB	-0.393829	-0.330724	-0.566828	-0.416999	-0.447098	-0.323971	2.61998	-0.245329	0.104792
SFRP4	-0.306746	-0.240154	-0.406679	-0.697808	-0.721055	-0.438198	2.52425	-0.0453846	0.331775
ZEB1	-0.384753	-0.216104	-0.710324	-0.603518	-0.55168	-0.564186	2.47812	0.17587	0.376577
BMP1	-0.928251	0.049101	-0.434791	-0.27379	-0.504486	-0.696448	2.45261	0.342117	-0.00606451
TWIST1	-0.468161	-0.272566	-0.643698	0.676443	-0.351794	-0.840196	2.38124	0.09014	-0.571405
CDH2	-1.33992	0.868786	0.227626	-0.411378	-0.427281	-1.00628	1.8126	0.733766	-0.457918
SPARC	-0.350104	-0.357311	-0.754637	-0.617335	-0.485401	-0.524215	2.37432	0.802294	-0.0876126
MCAM	-0.446982	-0.13048	-0.672871	-0.430441	-0.426536	-0.616514	2.29622	0.994533	-0.566927
THY1	-0.386279	-0.287158	-0.665476	-0.73426	-0.555518	-0.552037	2.26602	1.01404	-0.0993302
EFEMP1	-0.438604	-0.534252	-0.641787	-0.443285	-0.360475	-0.477823	2.22256	1.17015	-0.496491
VIM	-0.250061	-1.45444	1.11906	-0.39481	-0.462588	-1.1972	1.11974	1.18273	0.337574
CCNB1	-0.155384	-0.334281	-0.374944	-0.362299	-0.397282	-0.380499	-0.379803	2.65896	-0.274469
TOP2A	-0.22913	-0.366869	-0.386559	-0.400687	-0.399159	-0.383693	-0.298457	2.65886	-0.194308
BIRC5	-0.338728	-0.340666	-0.376223	-0.376006	-0.373972	-0.37927	-0.350276	2.65797	-0.122831
MKI67	-0.417551	-0.27611	-0.361505	-0.389949	-0.403577	-0.43947	-0.355398	2.64279	0.000768065
HMGB2	0.0758139	-0.583344	-0.398252	-0.513745	-0.491965	-0.56878	-0.446889	2.5081	0.419062
OLFM4	-0.258792	0.0854424	-0.425848	1.18117	-0.455915	-0.800713	-0.747405	2.1129	-0.69084
PSMB2	0.813003	-2.10761	-0.343482	0.579965	-0.282658	0.18161	-0.188908	1.50634	-0.158261
ITGAE	-0.481487	-2.17565	-0.3101	0.212681	0.260095	0.858848	-0.341644	1.07958	0.897685
ZEB2	-0.526216	-0.0449165	-0.623479	-0.626215	-0.576441	-0.556851	1.5868	-0.509055	1.87637
S100A4	-0.444873	-0.637469	-0.922492	0.0329042	-0.532147	-0.492075	1.64124	-0.419533	1.77444
CD3E	-0.332929	-0.326922	-0.326409	-0.339582	-0.336724	-0.339609	-0.345673	-0.318729	2.66658
RUNX3	-0.291314	-0.304527	-0.397793	-0.335769	-0.363122	-0.35157	-0.367764	-0.252182	2.66404
PTPRC	-0.353849	-0.242367	-0.3683	-0.374562	-0.362413	-0.365426	-0.320043	-0.276896	2.66386
GZMA	-0.36796	-0.312402	-0.362789	-0.365825	-0.35798	-0.369386	-0.320698	-0.205983	2.66302
CD69	-0.489603	-0.258466	-0.356482	-0.440763	-0.216621	-0.34035	-0.381892	-0.168224	2.6524
HOPX	-0.454432	-0.392492	-0.408061	-0.301112	-0.353958	-0.443332	-0.0301722	-0.260606	2.64416
ITGA1	-1.02865	-0.142874	0.401247	-0.726834	-0.450713	-0.72057	0.545894	-0.155166	2.27766
CD24	1.10786	-0.184367	0.237594	0.994539	0.846432	0.511381	-1.68174	-0.592335	-1.23936

### Sheet: 7D 20Us C5 imm markers
Table 7D
Gene	1_Mast	2_Fibrocytes	3_TMEM-CD8	4_TMEM-CD4	5_TReg	6_ILC	7_B-cells	8_Macrophage	9_NK-cells	10_Hematopoietic-progenitor
MS4A2	2.83192	-0.0337479	-0.35075	-0.337221	-0.357503	-0.340034	-0.357503	-0.353942	-0.34986	-0.351355
CPA3	2.82759	0.00442904	-0.361659	-0.321047	-0.35966	-0.332069	-0.37048	-0.364487	-0.36548	-0.357135
GATA2	2.80218	0.175279	-0.336296	-0.336343	-0.428467	-0.375279	-0.382996	-0.411081	-0.332813	-0.374181
HPGDS	2.75106	0.174692	-0.445705	-0.429061	-0.439231	-0.445301	-0.460828	0.171726	-0.454349	-0.422999
TPSAB1	2.6901	0.6214	-0.436812	-0.352017	-0.439748	-0.389833	-0.437645	-0.422146	-0.426729	-0.406573
ENPP3	2.67978	0.258138	0.0100029	-0.412941	-0.528906	-0.754345	-0.341073	-0.77351	-0.00268062	-0.134467
TPSB2	2.65312	0.722756	-0.448071	-0.328241	-0.460975	-0.3833	-0.455254	-0.428036	-0.436557	-0.435438
RERGL	-0.150965	2.83821	-0.328498	-0.338768	-0.384748	-0.384748	-0.340929	-0.217385	-0.349187	-0.342979
CAV1	-0.235966	2.82943	-0.354815	-0.431461	-0.158868	-0.320489	-0.13089	-0.355595	-0.397149	-0.444202
CSRP2	-0.139883	2.82474	-0.178208	-0.306126	-0.553595	-0.470364	-0.317617	-0.309966	-0.289821	-0.259157
AR	-0.34619	2.81555	-0.127884	-0.385897	-0.543347	-0.249322	-0.516548	-0.246396	-0.306408	-0.0935577
PDGFRB	-0.431159	2.8154	-0.0456061	-0.312311	-0.312864	-0.480206	-0.529985	-0.312394	-0.147149	-0.243726
MYH11	0.0892812	2.80565	-0.198736	-0.356827	-0.417978	-0.481396	-0.356682	-0.236741	-0.370811	-0.475755
MGP	-0.0537231	2.80555	-0.124154	-0.254729	-0.642809	-0.47747	-0.382382	-0.238975	-0.346422	-0.28489
MYL9	0.0493552	2.80449	-0.200501	-0.379516	-0.53294	-0.508888	-0.195553	-0.271331	-0.365054	-0.400062
IGFBP5	0.12739	2.7902	-0.099094	-0.349833	-0.538585	-0.466799	-0.461848	-0.415972	-0.274814	-0.310649
C11orf96	-0.0172135	2.78609	-0.294787	-0.437281	-0.565017	-0.511555	0.0884342	-0.300341	-0.361551	-0.386782
CSRP1	-0.0193888	2.78389	-0.309476	-0.413212	-0.476206	-0.336929	-0.687884	-0.122239	-0.392363	-0.0261928
SPARC	-0.582323	2.78289	0.0479753	-0.135134	-0.234635	-0.593886	-0.247432	-0.558786	-0.232642	-0.246027
ADIRF	0.20027	2.78242	-0.24747	-0.312594	-0.524441	-0.545402	-0.353704	-0.195905	-0.385191	-0.417984
CD34	-0.282415	2.78028	-0.141741	0.190351	-0.48533	-0.531275	-0.287723	-0.457395	-0.30218	-0.482568
ACTA2	0.222534	2.77224	-0.27074	-0.412489	-0.469183	-0.643422	-0.188478	-0.248764	-0.373917	-0.38778
COL1A1	-0.618863	2.73133	0.0435359	-0.172758	0.120154	-0.525241	-0.672791	-0.549105	-0.270777	-0.0854849
COL1A2	-0.578032	2.7168	0.00924992	-0.255752	0.242499	-0.573581	-0.611771	-0.63845	-0.181422	-0.129542
COL3A1	-0.824416	2.70007	0.197729	-0.0762377	-0.0535485	-0.572021	-0.480494	-0.606721	-0.230435	-0.0539225
TPM2	0.135355	2.72986	-0.17914	-0.369961	-0.686714	-0.637942	0.0974466	-0.138881	-0.443554	-0.506471
PDGFRA	-0.434855	2.72364	0.220741	-0.115231	-0.726211	-0.428973	-0.629903	-0.445844	-0.153696	-0.00967031
ESR1	0.0569174	2.69974	-0.0591026	-0.24801	-0.80241	-0.808702	-0.0529241	0.0399896	-0.403406	-0.422093
TAGLN	0.442088	2.68156	-0.197183	-0.470341	-0.648819	-0.660411	-0.0991154	-0.0793019	-0.408345	-0.560128
MCAM	-0.267621	2.66685	-0.549358	-0.201049	0.249427	0.360106	-0.59905	-0.575208	-0.591027	-0.493075
PGR	-0.910369	2.55935	0.431073	0.149115	0.0950109	-0.735519	-0.539163	-0.691974	-0.300091	-0.0574344
CRYAB	-0.0495524	2.53475	0.0828367	-0.199369	-0.477587	-0.664909	0.6225	-0.813592	-0.149693	-0.885389
HES4	0.716242	2.49123	-0.135186	-0.418539	-0.650177	-0.593859	-0.443298	0.325107	-0.349368	-0.942152
FN1	-0.660536	2.19577	-0.339549	-0.392633	0.0239753	-0.631824	-0.751351	1.4437	-0.320486	-0.567064
THY1	-0.67942	2.25499	-0.389363	0.899719	-0.431484	0.836122	-0.781644	-0.683231	-0.553167	-0.47252
CD8B	-0.397407	-0.390318	2.73229	-0.168673	-0.518262	-0.439691	-0.331291	-0.493487	-0.432832	0.43967
CD8A	-0.415292	-0.460501	2.53684	-0.0504916	-0.668884	-0.584877	-0.595413	-0.60797	0.0325439	0.814042
CCR2	-0.853318	-0.404603	0.764872	2.11988	0.251425	-0.62985	-0.487594	0.917134	-1.04225	-0.635703
IL7R	-0.420153	-0.659299	0.28644	1.75729	0.403926	1.5794	-0.918316	-0.23951	-1.06617	-0.723609
CD4	-0.708793	0.206354	-0.727581	0.828083	1.53669	-0.764992	-0.640388	1.6909	-0.7981	-0.622174
FOXP3	-0.338951	-0.338951	-0.334951	-0.257316	2.84471	-0.320375	-0.263886	-0.338572	-0.336033	-0.315672
CTLA4	-0.46105	-0.416316	-0.276349	0.483829	2.72851	-0.362905	-0.464888	-0.420467	-0.459596	-0.35077
IL2RA	-0.610615	-0.220982	-0.625449	-0.159851	2.71223	0.282845	-0.447241	0.0785753	-0.574127	-0.435385
CD27	-0.753027	-0.699583	0.806135	0.433438	2.24383	-0.772444	0.545586	-0.807299	-0.617349	-0.379287
TRAC	-0.764932	-0.940183	0.912359	1.09341	1.76772	0.424921	-0.859042	-1.05492	-0.588814	0.00947856
PTPRC	-1.16664	-1.20887	1.17928	0.871273	1.14124	-0.39772	-1.24308	-0.358086	0.903121	0.279477
CD3G	-0.588694	-0.638021	1.4863	1.21498	1.47839	-0.788919	-0.789504	-0.839559	-0.642859	0.10789
CD3D	-0.625408	-0.637131	1.32804	1.19125	1.58445	-0.792812	-0.847354	-0.933831	-0.490937	0.223733
ICAM2	-1.15441	-0.72155	-0.204032	1.06743	1.83337	1.00726	0.109965	-0.760585	-0.197531	-0.979919
CCR6	-0.582857	-0.815454	-0.603513	0.983297	1.64449	1.55245	-0.0247596	-0.673838	-0.730719	-0.749095
TNFRSF25	-0.525175	-0.534196	-0.439403	0.882569	0.947218	2.20804	-0.763652	-0.651488	-0.727731	-0.396184
AQP3	-0.3676	-0.623874	-0.396558	0.929061	0.895728	2.17458	-0.40962	-0.950376	-0.812969	-0.438377
IL1R1	-0.847746	0.518983	-0.490393	-0.242004	1.05706	2.23679	-0.729448	-0.0492055	-0.708494	-0.745543
IL23R	-0.261566	-0.3203	-0.401002	0.111035	-0.381824	2.80939	-0.428567	-0.422987	-0.410787	-0.293389
RORC	-0.30733	-0.386865	-0.404113	0.138167	-0.256189	2.8043	-0.433769	-0.425181	-0.431902	-0.297119
NCOA7	-0.18483	-0.168568	-0.0296844	0.139236	-0.592362	2.75897	-0.402149	-0.477476	-0.420084	-0.623048
DLL1	-0.21283	-0.245212	-0.484695	-0.419624	-0.443022	2.77544	-0.555172	-0.460177	0.200452	-0.15516
KIT	1.81425	-0.335887	-0.556599	-0.447694	-0.568547	1.96063	-0.568547	-0.553573	-0.448247	-0.295791
KLRB1	-0.714134	-0.626623	-0.0064149	1.07262	-0.238774	1.6085	-1.07478	-1.36483	1.10859	0.235853
ITGA6	-1.04485	0.889351	0.445437	1.11929	-0.165299	-0.864555	1.74372	-0.357714	-0.59583	-1.16954
IGLC1	-0.315186	-0.318869	-0.318334	-0.3151	-0.320107	-0.320107	2.84603	-0.309012	-0.310809	-0.318504
IGHG2	-0.319141	-0.308152	-0.31887	-0.31498	-0.321688	-0.313674	2.84603	-0.314156	-0.314402	-0.320963
TNFRSF17	-0.326089	-0.30177	-0.321221	-0.326089	-0.326089	-0.326089	2.84552	-0.265996	-0.326089	-0.326089
CD19	-0.269507	-0.33332	-0.325958	-0.305135	-0.33332	-0.33332	2.8454	-0.293301	-0.318221	-0.33332
MS4A1	-0.355132	-0.341897	-0.119458	-0.271451	-0.321922	-0.369253	2.83812	-0.360877	-0.33904	-0.359089
JCHAIN	-0.374263	-0.257519	-0.375239	-0.364102	-0.378135	-0.370266	2.82196	0.0393082	-0.364434	-0.377305
MZB1	-0.566686	-0.434135	-0.35244	-0.43464	0.00254866	-0.554785	2.76935	-0.429181	0.089433	-0.0894598
CD80	-0.602224	0.00332391	-0.608019	-0.560826	0.0153177	-0.658151	2.28085	1.28229	-0.643133	-0.509433
CLEC5A	-0.412486	0.529728	-0.412486	-0.400924	-0.412486	-0.412486	-0.412486	2.72005	-0.392933	-0.393494
MPEG1	-0.487928	0.635879	-0.500247	-0.498247	-0.509011	-0.49264	0.214337	2.61431	-0.492241	-0.484209
MS4A6A	-0.459984	0.966912	-0.462032	-0.46723	-0.390233	-0.479044	-0.3059	2.54837	-0.467341	-0.483516
LYVE1	-0.438813	1.05085	-0.449054	-0.449054	-0.449054	-0.443942	-0.449054	2.51176	-0.434589	-0.449054
SPP1	-0.461319	1.05847	-0.434772	-0.443406	-0.556605	-0.538423	-0.344445	2.50098	-0.431345	-0.349131
CD163	-0.357307	1.07501	-0.468002	-0.452214	-0.47197	-0.438199	-0.47197	2.49775	-0.454643	-0.458454
FOLR2	-0.48405	1.0883	-0.463184	-0.47867	-0.448823	-0.467971	-0.389346	2.491	-0.395454	-0.451804
MRC1	-0.495584	0.931629	-0.536588	-0.469896	0.260085	-0.541505	-0.555732	2.47706	-0.522674	-0.546799
IL10	-0.514172	1.06729	-0.363237	-0.381233	-0.0443127	-0.601727	-0.60933	2.46089	-0.589846	-0.424317
CD14	-0.469995	1.16409	-0.462512	-0.453882	-0.507737	-0.439078	-0.411134	2.45046	-0.457956	-0.412259
CX3CR1	-0.730976	0.406974	0.232908	-0.705527	-0.376263	-0.730976	-0.730976	2.43908	0.631515	-0.435759
CCL20	-0.83551	0.0348893	-0.670811	1.06396	-0.0322547	0.580273	-0.579192	2.14281	-0.881622	-0.822547
APOE	-0.259284	1.61062	-0.404718	-0.417811	-0.59487	-0.66265	-0.511965	2.13247	-0.454115	-0.437682
ICAM1	1.34538	0.84958	-0.669209	-0.648921	-0.826754	-0.31337	-0.630191	1.96127	-0.490931	-0.576855
VEGFA	1.21996	0.644361	-0.650462	-0.696963	-0.760159	0.55195	-0.800479	1.91097	-0.657134	-0.762052
CCL3	-0.774469	1.05706	-0.151399	-0.869528	-0.898179	-0.791743	-0.920851	1.65955	0.987724	0.701836
ITGB1	-1.29999	0.937747	-0.388874	-0.634928	-0.687113	1.44773	-0.923343	-0.281617	1.50732	0.323061
KLRF1	-0.457305	-0.138267	-0.0581991	-0.441203	-0.530454	-0.518007	-0.530454	-0.480216	2.70351	0.450592
KLRC3	-0.560737	-0.333888	0.0121915	-0.535417	-0.507848	-0.454103	-0.559095	-0.519697	2.52288	0.935711
CLIC3	-0.976285	-0.446895	0.392549	-0.430646	-0.845054	0.487755	-0.331263	-0.488019	2.48695	0.15091
CHST12	-0.470027	-0.300985	0.484042	-0.239564	-0.574187	-0.830712	-0.562545	-0.873001	2.24481	1.12217
KLRD1	-0.591937	-0.10035	0.767148	-0.677633	-0.791854	-0.643183	-0.485191	-0.72906	2.12414	1.12792
NCAM1	-0.52131	-0.0848293	-0.538632	-0.659716	-0.718719	0.352371	-0.697768	-0.650799	2.11428	1.40512
CD38	-0.000905092	-0.717315	-0.497238	-0.940726	-0.705178	-0.466612	0.37075	-0.546228	1.93248	1.57098
IL2RB	-0.889583	-0.371055	0.0956681	-0.270206	0.351234	0.0276882	-1.08992	-1.06289	2.05061	1.15845
KLRK1	-0.76996	-0.587921	1.16183	-0.571079	-0.794881	0.272534	-0.703625	-0.822134	1.92995	0.885293
CD247	-0.963133	-0.620432	0.342417	0.289995	1.0068	-0.266976	-1.1522	-1.21929	1.646	0.936818
RRM2	-0.368065	-0.287342	-0.29445	-0.311957	-0.4018	-0.268881	-0.381686	-0.213452	-0.313919	2.84155
BIRC5	-0.321757	-0.251015	-0.360965	-0.359882	-0.388915	-0.337982	-0.345371	-0.146858	-0.326407	2.83915
ASPM	-0.429592	-0.234366	-0.363155	-0.342759	-0.179807	-0.401361	-0.328112	-0.193902	-0.362611	2.83566
TPX2	-0.416922	-0.212556	-0.204363	-0.346888	-0.449928	-0.377627	-0.33813	-0.207224	-0.281394	2.83503
MKI67	-0.425697	-0.248697	-0.351173	-0.355686	-0.379881	-0.294983	-0.391536	-0.0619505	-0.32152	2.83112
TOP2A	-0.400673	-0.228794	-0.322762	-0.345155	-0.423669	-0.234879	-0.420505	-0.0759741	-0.376822	2.82923
CDK1	-0.400415	-0.338299	-0.321642	-0.258885	-0.373346	-0.342426	-0.419705	-0.0284714	-0.345546	2.82873
CENPF	-0.475244	-0.194301	-0.201948	-0.332027	-0.41483	-0.327563	-0.501346	-0.176741	-0.201391	2.82539
PCLAF	-0.521271	-0.378522	-0.346147	-0.422772	-0.241267	-0.00519961	-0.299115	-0.217877	-0.386028	2.8182
SMC2	-0.697544	-0.504234	-0.445122	-0.44043	0.394222	0.233249	-0.599557	-0.486199	-0.10946	2.65507
CENPM	-0.720575	-0.520697	-0.365137	-0.235849	-0.0129244	-0.19192	0.623521	-0.634754	-0.563571	2.62191
HMGB2	-0.541998	-0.572372	0.339277	-0.0128332	-0.0839901	-0.258104	-1.18071	-0.138783	-0.149337	2.59885
